# Metabolic labeling of RNA using multiple ribonucleoside analogs enables simultaneous evaluation of transcription and degradation rates

**DOI:** 10.1101/2020.03.06.980250

**Authors:** Kentaro Kawata, Hiroyasu Wakida, Toshimichi Yamada, Kenzui Taniue, Han Han, Masahide Seki, Yutaka Suzuki, Nobuyoshi Akimitsu

## Abstract

Gene expression is one of the factors determining cellular conditions, and its level is determined by the balance between transcription and RNA degradation. However, it has been not well elucidated how transcription and degradation are related to each other. To elucidate the relationship of them, methods enabling simultaneous measurement of transcription and degradation are required. Here, we report the development of “Dyrec-seq” to evaluate transcription and RNA degradation rates simultaneously, by using 4-thiouridine and 5-bromouridine. Using Dyrec-seq, we quantified the transcription and degradation rates of 4,702 genes in HeLa cells. Functional enrichment analysis showed that the transcription and degradation rates of genes are actually determined by the genes’ biological functions. Comparison of theoretical and experimental analysis results revealed that the amount of RNA was determined by the ratio of transcription to degradation rates, while the rapidity of responses to external stimuli was determined only by the degradation rate. This study emphasizes that degradation as well as transcription is important in determining the behavior of RNA.
