## Supplementary material for "Metabolic labeling of RNA using multiple ribonucleoside analogs enables simultaneous evaluation of transcription and degradation rates": Table S2

### Sheet: transcription rate
GSEA Hallmark	Size	ES	NES	Nomial p-value	FDR	Transcription	Score
MYC_TARGETS_V1	96	0.684122	2.99614	0	0	Fast	8
E2F_TARGETS	95	0.552741	2.4321	0	0	Fast	8
MTORC1_SIGNALING	90	0.555319	2.41566	0	0	Fast	8
G2M_CHECKPOINT	106	0.536187	2.39201	0	0	Fast	8
UV_RESPONSE_UP	59	0.539103	2.16893	0	0.000118559	Fast	3.92603
UNFOLDED_PROTEIN_RESPONSE	62	0.495692	2.0135	0	0.00105027	Fast	2.97869
MITOTIC_SPINDLE	81	0.444272	1.90312	0	0.0022962	Fast	2.63899
TNFA_SIGNALING_VIA_NFKB	56	0.483372	1.9342	0.000186916	0.00189057	Fast	2.7234
TGF_BETA_SIGNALING	28	0.575517	1.94715	0.00038117	0.00195242	Fast	2.70942
PI3K_AKT_MTOR_SIGNALING	43	0.505229	1.89286	0.000565718	0.00222583	Fast	2.65251
APOPTOSIS	46	0.457486	1.75023	0.00211742	0.0108908	Fast	1.96294
OXIDATIVE_PHOSPHORYLATION	81	0.383107	1.63582	0.00336072	0.0255009	Fast	1.59344
P53_PATHWAY	67	0.387577	1.59223	0.00571102	0.0318189	Fast	1.49732
DNA_REPAIR	68	0.384724	1.59226	0.00722571	0.0340916	Fast	1.46735
MYC_TARGETS_V2	27	0.490886	1.65603	0.0143568	0.0235658	Fast	1.62772
ADIPOGENESIS	81	0.328724	1.40838	0.0337458	0.0983683	Fast	1.00714
REACTIVE_OXYGEN_SPECIES_PATHWAY	15	0.542291	1.56627	0.0348473	0.0364843	Fast	1.43789
APICAL_JUNCTION	41	0.396731	1.47269	0.0356402	0.0696443	Fast	1.15711
EPITHELIAL_MESENCHYMAL_TRANSITION	44	0.381465	1.4369	0.0430935	0.0852849	Fast	1.06913
ESTROGEN_RESPONSE_EARLY	58	0.345216	1.38904	0.0481183	0.106426	Fast	0.972951
ANDROGEN_RESPONSE	43	0.36509	1.37017	0.0654475	0.114421	Fast	0.941495
COMPLEMENT	38	0.370301	1.35197	0.0846198	0.117159	Fast	0.931224
ALLOGRAFT_REJECTION	27	0.407973	1.3651	0.0915686	0.112808	Fast	0.947661
IL2_STAT5_SIGNALING	49	0.314049	1.21141	0.170011	0.25342	Fast	0.596159
INFLAMMATORY_RESPONSE	40	0.30976	1.1457	0.254535	0.325497	Fast	0.487452
WNT_BETA_CATENIN_SIGNALING	18	0.382761	1.16029	0.261771	0.315282	Fast	0.501301
HYPOXIA	61	0.26226	1.06233	0.344717	0.456938	Fast	0.340143
ESTROGEN_RESPONSE_LATE	55	0.265845	1.05511	0.356981	0.453523	Fast	0.343401
SPERMATOGENESIS	21	0.331148	1.05099	0.379409	0.445585	Fast	0.35107
UV_RESPONSE_DN	38	0.278036	1.01953	0.408456	0.48898	Fast	0.310709
CHOLESTEROL_HOMEOSTASIS	17	0.330414	0.990455	0.470715	0.528178	Fast	0.27722
XENOBIOTIC_METABOLISM	38	0.270965	0.988632	0.474622	0.514887	Fast	0.288288
GLYCOLYSIS	64	0.228963	0.935071	0.578879	0.601485	Fast	0.220775
PROTEIN_SECRETION	39	0.244163	0.898447	0.622017	0.654493	Fast	0.184095
FATTY_ACID_METABOLISM	49	0.205133	0.794451	0.827789	0.8189	Fast	0.0867693
INTERFERON_GAMMA_RESPONSE	46	-0.321648	-1.24959	0.130914	1	Slow	-4.34294e-09
INTERFERON_ALPHA_RESPONSE	24	-0.348757	-1.15555	0.254848	1	Slow	-4.34294e-09
KRAS_SIGNALING_UP	36	-0.290071	-1.06792	0.339941	1	Slow	-4.34294e-09
IL6_JAK_STAT3_SIGNALING	15	-0.360277	-1.05098	0.389311	0.822909	Slow	0.0846483
BILE_ACID_METABOLISM	18	-0.328624	-1.0122	0.426117	0.773558	Slow	0.111507
PEROXISOME	30	-0.281199	-0.992214	0.462562	0.697058	Slow	0.156731
HEME_METABOLISM	70	-0.218298	-0.928799	0.597426	0.748054	Slow	0.126067
KRAS_SIGNALING_DN	15	-0.300796	-0.881305	0.627273	0.67357	Slow	0.171617
MYOGENESIS	52	-0.222813	-0.892117	0.658133	0.734487	Slow	0.134016

### Sheet: degradation rate
GSEA Hallmark	Size	ES	NES	Nomial p-value	FDR	Degradation	Score
TNFA_SIGNALING_VIA_NFKB	56	0.632899	2.41112	0	0	Fast	8
INFLAMMATORY_RESPONSE	40	0.52456	1.86117	0.000162443	0.00505932	Fast	2.29591
KRAS_SIGNALING_DN	15	0.666113	1.86669	0.00283036	0.00723065	Fast	2.14082
UV_RESPONSE_DN	38	0.438518	1.54243	0.0243627	0.0806649	Fast	1.09332
KRAS_SIGNALING_UP	36	0.423192	1.46494	0.0409136	0.116433	Fast	0.933922
P53_PATHWAY	67	0.33527	1.31781	0.0859577	0.257387	Fast	0.589414
WNT_BETA_CATENIN_SIGNALING	18	0.420094	1.24458	0.1986	0.333558	Fast	0.476829
IL2_STAT5_SIGNALING	49	0.31643	1.17227	0.223794	0.422025	Fast	0.374662
IL6_JAK_STAT3_SIGNALING	15	0.37962	1.07337	0.365631	0.577372	Fast	0.238545
INTERFERON_GAMMA_RESPONSE	46	0.282378	1.03492	0.397365	0.602443	Fast	0.220084
HYPOXIA	61	0.228071	0.880523	0.659025	0.823336	Fast	0.0844229
ESTROGEN_RESPONSE_EARLY	58	0.237519	0.911721	0.610198	0.825414	Fast	0.0833284
TGF_BETA_SIGNALING	28	0.253168	0.827541	0.715852	0.863796	Fast	0.0635886
APOPTOSIS	46	0.210596	0.767861	0.838219	0.899195	Fast	0.0461461
MITOTIC_SPINDLE	81	0.158669	0.646096	0.983947	0.958877	Fast	0.018237
HEME_METABOLISM	70	-0.182352	-0.802335	0.868103	0.819448	Slow	0.0864784
EPITHELIAL_MESENCHYMAL_TRANSITION	44	-0.232358	-0.927879	0.592386	0.606742	Slow	0.216996
UV_RESPONSE_UP	59	-0.255382	-1.08594	0.286976	0.331292	Slow	0.479789
ANDROGEN_RESPONSE	43	-0.285557	-1.1301	0.246971	0.278804	Slow	0.554702
MYOGENESIS	52	-0.282111	-1.16571	0.204552	0.243336	Slow	0.613794
INTERFERON_ALPHA_RESPONSE	24	-0.376311	-1.28248	0.134721	0.133886	Slow	0.873264
SPERMATOGENESIS	21	-0.392324	-1.29268	0.1399	0.131648	Slow	0.880584
G2M_CHECKPOINT	106	-0.300197	-1.42797	0.015873	0.0599725	Slow	1.22205
CHOLESTEROL_HOMEOSTASIS	17	-0.475429	-1.4615	0.0641086	0.0499118	Slow	1.3018
REACTIVE_OXYGEN_SPECIES_PATHWAY	15	-0.499874	-1.49061	0.0575029	0.0430718	Slow	1.36581
BILE_ACID_METABOLISM	18	-0.482948	-1.51886	0.0431589	0.0393133	Slow	1.40546
APICAL_JUNCTION	41	-0.38659	-1.51863	0.024848	0.0373474	Slow	1.42774
COMPLEMENT	38	-0.402944	-1.55522	0.0151243	0.0316858	Slow	1.49914
ESTROGEN_RESPONSE_LATE	55	-0.384609	-1.6123	0.00689465	0.0215608	Slow	1.66633
PEROXISOME	30	-0.450026	-1.63001	0.0144033	0.0201009	Slow	1.69678
PROTEIN_SECRETION	39	-0.434996	-1.68845	0.0105235	0.0158086	Slow	1.80111
ALLOGRAFT_REJECTION	27	-0.481065	-1.68122	0.00948674	0.0155378	Slow	1.80861
MYC_TARGETS_V2	27	-0.475671	-1.67299	0.0138477	0.0153975	Slow	1.81255
UNFOLDED_PROTEIN_RESPONSE	62	-0.397388	-1.70869	0.00116245	0.0146586	Slow	1.83391
PI3K_AKT_MTOR_SIGNALING	43	-0.44416	-1.74626	0.00344006	0.0113242	Slow	1.94599
E2F_TARGETS	95	-0.382487	-1.79356	0.000317662	0.00818843	Slow	2.0868
DNA_REPAIR	68	-0.418758	-1.83891	0.000581226	0.00586726	Slow	2.23156
ADIPOGENESIS	81	-0.433761	-1.96934	0	0.00147595	Slow	2.83093
XENOBIOTIC_METABOLISM	38	-0.520847	-2.00659	0.000258933	0.00113308	Slow	2.94573
GLYCOLYSIS	64	-0.463293	-1.99954	0	0.000994103	Slow	3.00256
MTORC1_SIGNALING	90	-0.498953	-2.30657	0	6.04167e-05	Slow	4.21877
MYC_TARGETS_V1	96	-0.618664	-2.90278	0	0	Slow	8
OXIDATIVE_PHOSPHORYLATION	81	-0.614724	-2.79274	0	0	Slow	8
FATTY_ACID_METABOLISM	49	-0.581165	-2.3759	0	0	Slow	8
